# Novel tumorigenic FOXM1-PTAFR-PTAF axis revealed by multi-omic profiling in *TP53/CDKN2A-*double knockout human gastroesophageal junction organoid model

**DOI:** 10.1101/2022.05.10.491356

**Authors:** Hua Zhao, Yulan Cheng, Andrew Kalra, Ke Ma, Yueyuan Zheng, Benjamin Ziman, Caitlin Tressler, Kristine Glunde, Eun Ji Shin, Saowanee Ngamruengphong, Mouen Khashab, Vikesh Singh, Robert A. Anders, Simran Jit, Nicolas Wyhs, Wei Chen, Xu Li, De-Chen Lin, Stephen J. Meltzer

## Abstract

Inactivation of the tumor suppressor genes *TP53* and *CDKN2A* occurs early during gastroesophageal junction (GEJ) tumorigenesis. However, due to a paucity of GEJ-specific disease models, cancer-promoting consequences of *TP53* and *CDKN2A* inactivation at the GEJ have been incompletely characterized. Here we report the development of the first wild-type primary human GEJ organoid model, as well as a CRISPR-edited transformed GEJ organoid model. CRISPR/Cas9 engineering to inactivate *TP53* and *CDKN2A* (*TP53/CDKN2A*^KO^) in GEJ organoids induced morphologic dysplasia as well as pro-neoplastic features *in vitro* and tumor formation *in vivo.* Notably, lipidomic profiling identified several Platelet-Activating Factors (PTAFs) among the most upregulated lipids in CRISPR-edited organoids; and importantly, PTAF/PTAFR abrogation by siRNA knockdown or a pharmacologic inhibitor (WEB2086) significantly blocked proliferation and other pro-neoplastic features of *TP53/CDKN2A*^KO^ GEJ organoids *in vitro* and tumor formation *in vivo*. In addition, murine xenografts derived from Eso26, an established esophageal adenocarcinoma (EAC) cell line, were suppressed by WEB2086. Mechanistically, *TP53/CDKN2A* dual inactivation disrupted both the transcriptome and the DNA methylome, likely mediated by key transcription factors, particularly Forkhead Box M1 (FOXM1). Importantly, FOXM1 activated PTAFR transcription by binding to the PTAFR promoter, further amplifying the PTAF-PTAFR pathway. In summary, we established a robust model system for investigating early GEJ neoplastic events, identified crucial metabolic and epigenomic changes occurring during GEJ model tumorigenesis, and discovered a potential cancer-therapeutic strategy, while providing insights into pro-neoplastic mechanisms associated with *TP53/CDKN2A* inactivation in early GEJ neoplasia.

**One Sentence Summary:** Novel tumorigenic FOXM1-PTAFR-PTAF axis revealed by multi-omic profiling in *TP53/CDKN2A-*double knockout human gastroesophageal junction organoid model.

**Graphic Abstract:** 
