## Supplementary material for "Novel tumorigenic FOXM1-PTAFR-PTAF axis revealed by multi-omic profiling in *TP53/CDKN2A-*double knockout human gastroesophageal junction organoid model": Table S1

### Sheet: Sheet3
Table S1. Discriminative lipid peaks identified by heatmap analysis in TP53/CDKN2AKO vs. control GEJ organoids
Lipid mass (m/z)	Fold Change 1	Fold Change 2	Lipid mass (m/z)	Fold Change 1	Fold Change 2
466.172	1.86847	1.37191	459.117	-1.69531	-1.91805
482.216	1.76078	1.37515	472.015	-6.3374	-1.3179
451.167	1.89435	1.45834	487.904	-4.34865	-2.82688
465.177	1.9798	1.47825	493.933	-15.2809	-1.29875
468.223	1.92358	1.4977	494.02	-6.48828	-1.2495
452.22	1.90136	1.51779	507.795	-4.76237	-6.59015
470.212	2.12172	1.53532	508.037	-3.70432	-6.54123
453.212	1.98082	1.54681	508.168	-2.04788	-4.73979
467.198	1.95701	1.55463	526.475	-3.22961	-1.77544
467.204	1.95774	1.55477	530.01	-4.71613	-5.56669
469.218	2.03584	1.57214	530.391	-4.66986	-1.67011
982.084	1.97642	1.65529	530.546	-3.19083	-1.95151
1005.21	1.49007	1.65863	530.639	-2.15691	-2.53621
483.111	1.97282	1.70111	542.015	-2.89545	-2.40025
553.01	1.30591	1.71614	544.315	-6.43543	-1.50648
549.031	1.31468	1.73409	544.346	-7.6874	-1.53095
549.07	1.35914	1.74011	545.838	-2.07818	-3.66077
730.891	1.90534	1.76611	545.9	-1.85343	-3.30218
675.848	3.46618	1.86548	546.553	-4.31963	-1.46311
977.453	1.32281	1.8665	546.584	-3.47485	-1.44477
574.432	1.20187	1.88154	564.074	-7.51378	-2.76921
595.061	1.25489	1.88259	564.548	-2.23493	-1.96719
923.217	1.45396	1.93039	566.996	-6.32935	-4.01424
575.426	1.22525	1.94663	567.99	-4.69159	-4.71594
593.919	1.21244	1.96939	568.247	-2.19086	-2.56698
793.208	1.78703	1.97433	568.931	-2.27892	-2.76063
630.843	1.25587	2.02882	579.995	-2.29841	-2.60564
551.059	1.22448	2.03922	580.12	-2.26682	-2.52874
551.02	1.20595	2.05076	581.168	-6.44342	-12.2697
662.856	1.39763	2.05606	582.948	-1.68456	-4.19487
462.884	1.45086	2.11257	583.01	-2.04574	-4.83735
728.021	1.29914	2.14308	583.157	-3.80607	-8.40816
550.026	1.3457	2.15198	584.067	-1.72687	-3.69107
550.034	1.36052	2.1677	584.44	-1.97784	-2.99515
805.236	1.78056	2.23811	586.048	-2.38669	-1.64453
728.001	1.30737	2.26764	587.828	-4.52715	-3.31901
750.057	1.37609	2.27038	588.037	-3.22107	-2.66999
572.031	1.24066	2.27173	589.031	-3.69247	-3.04304
727.027	1.32349	2.41022	590.842	-3.82711	-3.84762
547.734	1.26371	2.46825	591.899	-3.459	-4.93322
903.885	1.33539	2.53131	595.993	-2.21067	-2.74384
749.062	1.27058	2.59884	602.653	-4.64813	-2.67714
748.037	1.35262	2.61858	604.642	-2.21382	-1.92676
609.739	1.26727	2.84748	605.637	-3.879	-1.80236
923.87	1.25417	2.90205	611.946	-4.10972	-8.56042
925.069	1.38618	2.95774	611.977	-3.68066	-7.54455
600.726	1.37894	2.97827	627.766	-1.51199	-4.73646
924.043	1.43471	2.97894	633.982	-1.69391	-3.38706
609.708	1.28984	3.2971	656.982	-1.63515	-2.99176
609.677	1.30666	3.55744	664.037	-4.11986	-2.705
			664.121	-3.62666	-2.72802
			665.995	-2.14656	-2.36605
			679.608	-5.06633	-1.28225
			685.286	-4.06069	-10.0178
			685.576	-1.61607	-4.28323
			686.57	-2.51852	-1.81172
			697.759	-2.62454	-3.04538
			699.593	-9.22809	-1.21558
			700.992	-1.66268	-3.58363
			703.561	-13.2479	-1.69136
			704.442	-7.02972	-1.42674
			704.597	-19.4885	-1.5827
			704.69	-26.6854	-1.675
			704.721	-25.6388	-1.69475
			704.815	-8.57588	-1.71894
			705.934	-2.17162	-1.8951
			706.555	-15.596	-1.65533
			716.532	-4.11001	-1.38676
			718.583	-7.72846	-1.2509
			718.614	-9.59283	-1.28186
			718.77	-8.93193	-1.3407
			724.551	-9.79011	-1.49003
			725.566	-58.1479	-2.28712
			726.56	-13.5625	-2.01709
			727.586	-8.28868	-1.85863
			728.55	-12.4656	-1.91531
			730.58	-8.8696	-1.70653
			732.559	-17.328	-1.33878
			732.601	-23.3726	-1.35564
			733.553	-13.4088	-1.44253
			741.552	-13.7671	-3.94472
			746.618	-19.5821	-1.27272
			754.564	-29.7717	-1.59744
			755.558	-18.3606	-1.57585
			756.553	-17.4023	-1.43891
			756.719	-26.5902	-1.50625
			757.558	-6.75226	-1.3428
			758.573	-13.719	-1.59304
			758.615	-24.2046	-1.6336
			759.61	-17.3607	-1.72405
			760.593	-59.4136	-1.48491
			760.635	-88.4779	-1.49963
			761.619	-17.6912	-1.42753
			762.593	-8.4375	-1.33401
			766.416	-5.64467	-2.28822
			768.581	-43.9879	-1.62735
			769.649	-8.96358	-1.35807
			780.578	-30.1353	-1.88491
			781.572	-9.28408	-1.83813
			782.598	-33.4602	-1.70196
			783.592	-38.1775	-1.68542
			784.587	-24.6402	-1.72418
			786.638	-48.1712	-1.9644
			787.633	-24.6889	-2.02409
			788.596	-32.3717	-2.535
			798.573	-21.7648	-6.61232
			801.506	-1.48736	-1.69271
			808.612	-94.8973	-2.22812
			809.606	-47.5068	-2.26951
			810.632	-72.6382	-2.60155
			811.627	-42.6186	-2.64802
			812.59	-32.5974	-2.55913
			818.6	-5.40993	-1.58031
			826.526	-4.21821	-4.83172
			830.504	-5.33639	-1.23969
			835.651	-34.2226	-4.38867
			836.646	-43.5532	-3.82611
			837.672	-23.6463	-4.28506
			839.953	-2.48815	-2.29393
			842.968	-1.92956	-2.25759
			848.562	-4.95385	-1.55032
			854.747	-9.70995	-3.22363
			859.627	-4.32935	-1.51462
			863.916	-5.56599	-4.19898
			870.785	-4.06113	-1.76683
			876.628	-3.9862	-1.6317
			879.643	-4.03083	-1.87528
			895.742	-4.11611	-1.78044
			904.6	-3.5293	-1.3994
			935.961	-1.97262	-3.77605
			984.477	-4.05112	-1.44832
			1032.62	-3.4125	-1.45392
