## Supplementary material for "Novel tumorigenic FOXM1-PTAFR-PTAF axis revealed by multi-omic profiling in *TP53/CDKN2A-*double knockout human gastroesophageal junction organoid model": Table S2

### Sheet: Sheet1
Table S2. Discriminative lipid peaks identified by ROC analysis in TP53/CDKN2AKO vs. control GEJ organoids.
Upregulated peaks (m/z)	AUC (>0.75)	Downregulated Peaks (m/z)	AUC (>0.75)
467.198	0.875037	581.168	0.994791
452.217	0.835652	583.157	0.981521
468.223	0.828798	566.996	0.971764
511.051	0.825654	835.651	0.966357
469.218	0.819934	567.99	0.963903
470.212	0.818336	837.672	0.962224
925.069	0.807669	685.286	0.96199
451.162	0.805499	798.573	0.958833
465.177	0.787879	836.646	0.958795
482.179	0.783409	589.031	0.946258
748.037	0.773913	588.037	0.94609
550.026	0.768454	811.627	0.94587
549.061	0.768234	725.566	0.945867
727.027	0.755434	810.632	0.944955
728.021	0.752552	788.596	0.94199
924.043	0.752254	812.59	0.939629
		808.612	0.93923
		809.606	0.938953
		494.02	0.935092
		564.074	0.932827
		780.578	0.932588
		782.598	0.932434
		783.592	0.931604
		754.564	0.928966
		755.558	0.928806
		784.587	0.928614
		787.633	0.927709
		726.56	0.925333
		786.638	0.924287
		768.581	0.922384
		728.55	0.922176
		781.572	0.922048
		472.015	0.921992
		727.586	0.921741
		733.553	0.92163
		756.553	0.920068
		760.593	0.912071
		761.619	0.908926
		732.559	0.906629
		703.561	0.899651
		459.117	0.898768
		676.491	0.897778
		530.01	0.891941
		758.573	0.878712
		586.048	0.874195
		672.419	0.871669
		595.993	0.854918
		664.121	0.837562
		508.037	0.771165
		522.334	0.756541
