## Supplementary material for "Novel tumorigenic FOXM1-PTAFR-PTAF axis revealed by multi-omic profiling in *TP53/CDKN2A-*double knockout human gastroesophageal junction organoid model": Table S3

### Sheet: Sheet1
Table S3. Differentially expressed genes in TP53/CDKN2AKO vs. Control GEJ organoids
Upregulated DEGs (TP53/CDKN2AKO vs. Control GEJ organoid)				Downregulated DEGs (TP53/CDKN2AKO vs. Control GEJ organoid)
gene_name	log2FoldChange	pvalue	padj	gene_name	log2FoldChange	pvalue	padj
RMI2	1.58032	2.44057e-14	5.77958e-11	CACNA1H	-5.05201	3.01936e-36	5.17277e-32
LRRCC1	2.03014	2.69884e-14	5.77958e-11	B4GALNT4	-3.72408	1.57676e-25	1.35065e-21
NPTX2	1.98895	1.5685e-13	2.44287e-10	GABRP	-2.93406	2.60125e-21	1.48549e-17
NMU	2.59482	7.16192e-12	6.45779e-09	SPATA18	-2.6426	8.57609e-20	3.67314e-16
PEG10	1.65087	6.7604e-10	3.99377e-07	PDZK1IP1	-2.04823	6.68171e-19	2.28942e-15
STEAP4	1.94616	1.32591e-09	6.49015e-07	FBXO2	-1.88789	3.00839e-15	8.58997e-12
FAM111A	1.40521	5.36003e-09	2.55019e-06	PTCHD4	-8.83507	3.50946e-14	6.68046e-11
IQGAP3	2.39937	5.50766e-09	2.55019e-06	MSLN	-3.63157	8.03627e-14	1.37677e-10
SSBP2	1.06037	1.65682e-08	7.08449e-06	ALDH1A3	-1.73936	2.85707e-13	4.07895e-10
NFATC2	1.265	2.51372e-08	1.02536e-05	FLNC	-3.5848	5.13314e-13	6.76468e-10
TOP2A	2.31048	3.57219e-08	1.42323e-05	RPS27L	-1.63885	1.3131e-12	1.50459e-09
RASEF	1.22508	5.55179e-08	2.02369e-05	TNFSF9	-3.12651	1.31735e-12	1.50459e-09
CCDC15	2.41912	7.82032e-08	2.67956e-05	TP53	-2.40138	2.65336e-12	2.84109e-09
MAN1A1	1.22011	9.61233e-08	3.13469e-05	TRIM22	-1.95446	3.40879e-12	3.43526e-09
NEK2	2.12713	1.2198e-07	3.79956e-05	FKBP10	-2.34647	4.61984e-12	4.39706e-09
MKI67	2.38047	1.63945e-07	4.8426e-05	EDA2R	-8.13495	1.88433e-11	1.61412e-08
PHF19	1.50209	1.81177e-07	5.26089e-05	ZMAT3	-2.14035	2.27288e-11	1.85423e-08
KIF4A	2.19374	2.00394e-07	5.62811e-05	ALDH3A1	-2.87185	5.24061e-11	4.08101e-08
NOV	1.81224	3.11227e-07	8.20298e-05	AEN	-1.73849	5.8397e-11	4.34981e-08
CKAP2L	2.33575	3.36676e-07	8.60886e-05	KCNJ12	-3.80814	8.28508e-11	5.91417e-08
KIF11	2.02687	5.52366e-07	0.000129632	TUBB4A	-7.60163	1.39068e-10	9.53006e-08
FOXM1	1.9158	6.43022e-07	0.000145965	SPOCK2	-2.2389	1.97021e-10	1.29822e-07
CTB-167B5.2	2.35968	6.86528e-07	0.000148881	VANGL2	-2.45256	3.45482e-10	2.16242e-07
GBP1	1.46145	7.14317e-07	0.000152971	NAT8L	-4.46505	3.5342e-10	2.16242e-07
ARHGAP11A	1.79332	7.69804e-07	0.000160833	CLIC6	-1.62237	8.89141e-10	5.07759e-07
CDCA8	1.7066	8.73452e-07	0.000180289	RRM2B	-1.64466	1.04026e-09	5.73506e-07
DPYD	1.25529	9.69114e-07	0.000197653	CFTR	-1.765	1.09568e-09	5.73506e-07
CASC5	2.34228	1.06703e-06	0.000208071	GNAZ	-1.62697	1.11708e-09	5.73506e-07
KIF2C	1.9303	1.0773e-06	0.000208071	LYNX1	-2.57368	1.13817e-09	5.73506e-07
PRIM1	1.7214	1.08092e-06	0.000208071	TRPV4	-1.89175	8.13309e-09	3.66674e-06
TPX2	1.87946	1.51186e-06	0.000275544	FGF2	-2.92598	1.35738e-08	5.96274e-06
RRM2	2.33692	1.56755e-06	0.000282686	CPLX1	-2.88315	1.69545e-08	7.08449e-06
FAM129A	2.2786	1.66648e-06	0.000292043	FAM198B	-1.49047	3.97741e-08	1.54866e-05
BHMT	3.28462	1.67057e-06	0.000292043	VWA2	-2.24217	4.27417e-08	1.62722e-05
TTK	1.82902	1.91734e-06	0.000328478	C12orf5	-1.41179	4.76077e-08	1.77308e-05
KIF24	1.75059	2.12453e-06	0.000356838	FAS	-1.38497	5.75994e-08	2.05582e-05
CENPF	2.25949	2.31716e-06	0.000373447	TBKBP1	-2.28242	6.79056e-08	2.3742e-05
HJURP	2.00052	2.36386e-06	0.000373447	RAB6B	-1.52197	8.83848e-08	2.96903e-05
FAM111B	2.36743	2.37033e-06	0.000373447	PPP1R1B	-5.12185	9.69756e-08	3.13469e-05
PBX3	1.36449	2.37601e-06	0.000373447	NDRG2	-1.38256	1.21923e-07	3.79956e-05
NUSAP1	1.96989	2.46406e-06	0.000380309	CDKN2A	-1.38407	1.28808e-07	3.9406e-05
NCAPG	2.42958	2.50673e-06	0.000383319	SESN1	-1.22905	1.35229e-07	4.06447e-05
ANLN	2.09682	2.65786e-06	0.000397546	ACTA2	-2.95536	1.9819e-07	5.62811e-05
NEIL3	2.03601	2.97835e-06	0.000439872	MYL9	-1.93359	2.26353e-07	6.25463e-05
HMGN2	1.08425	3.44167e-06	0.000500507	HES2	-2.49174	2.96687e-07	8.03583e-05
CEP55	1.97969	3.47656e-06	0.000500507	CTSF	-1.17127	3.00194e-07	8.03583e-05
PRR11	1.85759	3.5666e-06	0.000504983	SLC4A3	-2.25796	3.16607e-07	8.21835e-05
DTL	1.93563	3.60594e-06	0.000506368	NCF2	-3.59794	4.29112e-07	0.000108111
SKA1	2.10986	3.77518e-06	0.000525825	CCK	-1.48984	4.91067e-07	0.000121301
HMMR	1.71165	4.05288e-06	0.000551062	GNA15	-1.14519	4.95628e-07	0.000121301
ESCO2	2.22063	4.62308e-06	0.000623643	ZPLD1	-2.51957	5.24727e-07	0.000126614
BRCA2	1.81689	5.09871e-06	0.000678838	UCP2	-1.78001	5.44693e-07	0.000129607
CCNB2	1.70733	5.11149e-06	0.000678838	PALM	-5.01878	6.1006e-07	0.000141237
TCF19	1.89836	5.17101e-06	0.00068146	CYP24A1	-2.84114	6.51167e-07	0.000145965
SMC4	1.6759	5.55052e-06	0.000704382	TRIP6	-1.85506	6.56043e-07	0.000145965
TMPO	1.26097	6.44336e-06	0.000794156	PMEPA1	-1.36978	6.83618e-07	0.000148881
AASS	1.39664	6.76877e-06	0.000822001	BAX	-1.61733	7.6507e-07	0.000160833
CIT	1.91357	6.79707e-06	0.000822001	PALMD	-3.58139	1.02147e-06	0.000205881
PSIP1	1.03266	7.13456e-06	0.000848814	NMUR2	-6.42513	1.06935e-06	0.000208071
MCM2	1.55993	7.88041e-06	0.000924707	PARVB	-1.60343	1.34119e-06	0.000250888
OSBPL6	1.79794	8.95939e-06	0.00102305	CCND1	-1.148	1.34728e-06	0.000250888
GGH	1.28671	9.06112e-06	0.00102305	CADM4	-1.11341	1.493e-06	0.000275033
KIF15	2.18675	9.3982e-06	0.00104552	CST5	-4.98905	1.80096e-06	0.000311657
TACC3	1.51277	9.59715e-06	0.00106076	L1CAM	-2.52203	2.05467e-06	0.00034852
CXorf57	1.7689	1.02233e-05	0.00111558	LRP3	-1.34594	2.20282e-06	0.000366396
NUP210	1.177	1.03031e-05	0.00111717	RP11-597D13.9	-2.55582	2.30176e-06	0.000373447
PIEZO2	2.08615	1.12535e-05	0.0011831	AQP5	-2.47906	2.37117e-06	0.000373447
ASPM	2.17884	1.12564e-05	0.0011831	C3	-1.9382	2.4021e-06	0.000374116
GABRE	2.07468	1.15703e-05	0.00119058	PTPRZ1	-2.2548	2.52831e-06	0.000383319
KIF23	1.91765	1.15902e-05	0.00119058	RNASE1	-2.19474	2.66856e-06	0.000397546
CCNA2	1.90378	1.1594e-05	0.00119058	C3orf18	-1.57756	3.46418e-06	0.000500507
MYBL1	2.10564	1.36665e-05	0.00135611	SLC26A11	-2.59324	3.51933e-06	0.000502444
CLSPN	2.50065	1.37732e-05	0.00135611	CITED4	-1.46949	4.0186e-06	0.000551062
APOBEC3B	2.08752	1.39461e-05	0.00136528	ASIC1	-1.61934	5.23645e-06	0.000684816
FKBP5	1.89611	1.41368e-05	0.00137609	BAI1	-4.63765	5.29806e-06	0.000687624
CENPE	1.68877	1.44397e-05	0.00139763	INPP5D	-5.24451	5.3769e-06	0.000690758
SPIN4	1.45253	1.47425e-05	0.00141893	PGC	-2.36775	5.40284e-06	0.000690758
BLNK	1.17822	1.49387e-05	0.00141916	KCND3	-2.57849	6.07432e-06	0.000765185
IGFBP1	2.33998	1.50762e-05	0.00141916	ADA	-1.33413	6.26351e-06	0.000777795
BARD1	2.01657	1.5433e-05	0.00142467	LMO2	-1.57264	6.26522e-06	0.000777795
BUB1	2.04402	1.70122e-05	0.00154208	MOGAT2	-3.69946	6.81322e-06	0.000822001
SP4	1.21672	1.73204e-05	0.0015537	PI3	-2.07323	6.95757e-06	0.000833546
2022-03-03	1.18647	1.79219e-05	0.00159916	FCGRT	-1.5743	7.26397e-06	0.000858251
RAD51AP1	1.59636	1.94359e-05	0.00172527	DLG4	-2.41945	8.33079e-06	0.00096697
SERTAD4	1.19425	2.05848e-05	0.00180851	RP11-412H8.2	-2.32695	8.39272e-06	0.00096697
PRKAR2B	2.2445	2.15629e-05	0.00187119	WDR86	-2.1932	8.40991e-06	0.00096697
MSH2	1.11512	2.16259e-05	0.00187119	FBXO41	-1.33537	9.07675e-06	0.00102305
KIF20B	1.70674	2.18633e-05	0.00187605	HLA-DOA	-6.13075	9.21988e-06	0.00103239
CDKN2C	1.8809	2.21185e-05	0.00187605	GAS6	-1.21126	1.0071e-05	0.001106
SHCBP1	1.72973	2.25502e-05	0.0019031	FDXR	-1.89283	1.0403e-05	0.0011209
S1PR3	1.63571	2.276e-05	0.00191139	PACSIN3	-1.49924	1.09047e-05	0.00116762
BMP3	4.18918	2.40497e-05	0.00200985	DPCR1	-1.87039	1.1217e-05	0.0011831
ESPL1	1.76691	2.4618e-05	0.00203746	SLC6A14	-2.38316	1.16056e-05	0.00119058
CCNF	1.45214	2.4902e-05	0.00205106	PRPH2	-3.3239	1.20074e-05	0.00122447
SKA3	2.01179	2.62629e-05	0.0021324	CYFIP2	-1.25935	1.26961e-05	0.00127537
SGOL2	1.88657	2.81989e-05	0.0022681	SMOC1	-2.21931	1.37052e-05	0.00135611
CDCA2	1.70549	2.86705e-05	0.00228458	GSTM4	-1.23899	1.4838e-05	0.00141916
USP1	1.21838	2.9704e-05	0.00235597	ITIH6	-3.43843	1.50164e-05	0.00141916
RBL1	1.7365	3.18727e-05	0.00248201	PLEKHB1	-1.11667	1.51955e-05	0.00142257
CENPW	1.64412	3.43305e-05	0.00263745	SERPINE1	-2.25902	1.54647e-05	0.00142467
C11orf82	1.9843	3.73729e-05	0.00284565	RP11-587P21.2	-3.27228	1.55506e-05	0.00142467
DUSP5	1.44044	3.83852e-05	0.00288427	SLC5A5	-4.66895	1.68782e-05	0.00153807
TMEM194A	1.40608	3.98259e-05	0.00296651	CPA4	-6.56237	1.73218e-05	0.0015537
CDCA5	1.66616	4.16937e-05	0.00305349	SERPINA5	-1.21074	2.04728e-05	0.00180794
NCAPG2	1.56169	4.23259e-05	0.00308565	PPBP	-6.37467	2.07489e-05	0.00181363
BRCA1	1.71494	4.28616e-05	0.00309305	WIPF3	-1.10955	2.19327e-05	0.00187605
KNTC1	1.7516	4.31495e-05	0.00309305	SYNGR1	-3.45373	2.21201e-05	0.00187605
PRC1	1.69951	4.37033e-05	0.00311969	TNFRSF10C	-3.35848	2.43153e-05	0.00202219
HELLS	1.62643	4.44705e-05	0.00314821	PTP4A3	-2.48053	2.58775e-05	0.00211111
MCM9	1.05773	4.56874e-05	0.00319476	SERPINB4	-6.20079	2.69644e-05	0.00217903
LIN54	1.10225	4.62161e-05	0.0032186	HCN2	-1.51952	2.86602e-05	0.00228458
CD109	1.43024	4.84256e-05	0.00331851	LEPREL2	-1.90952	3.12195e-05	0.00245345
CENPI	1.86169	5.05943e-05	0.00341753	CGREF1	-1.97052	3.34727e-05	0.00258313
CCNB1	1.39452	5.06686e-05	0.00341753	MT-TN	-1.74092	3.5046e-05	0.00268039
RP11-424C20.2	1.57811	5.13015e-05	0.00343319	PPP1R3C	-2.24893	3.76545e-05	0.00285441
WDR76	1.97133	5.46318e-05	0.00360097	IGFBP4	-1.89778	3.78366e-05	0.00285558
ATAD2	1.79019	5.50697e-05	0.00360097	FAM78B	-4.37063	4.00216e-05	0.00296818
CDK1	1.78433	5.57014e-05	0.00362843	ACE2	-1.99389	4.06302e-05	0.00300033
SPAG5	1.74837	5.65699e-05	0.00364344	C22orf23	-1.04126	4.26744e-05	0.00309305
PDP1	1.26277	5.76986e-05	0.00366579	MSMB	-2.06761	4.30776e-05	0.00309305
NUF2	1.61305	5.77929e-05	0.00366579	SLC38A5	-1.92768	4.41573e-05	0.00313902
FANCI	1.65215	5.91941e-05	0.00372836	MEX3A	-1.52467	4.48286e-05	0.00316051
IL6R	1.9136	6.05064e-05	0.00378319	SELM	-1.21895	4.5316e-05	0.00318178
ZNF367	1.72308	6.07385e-05	0.0037839	VIM	-1.29635	4.70593e-05	0.00326405
NAV2	1.24542	6.29742e-05	0.00386705	FAIM2	-2.08376	4.81822e-05	0.00331851
BIRC3	1.38857	6.29758e-05	0.00386705	KCNAB2	-1.52563	4.82818e-05	0.00331851
GINS2	1.55423	6.30112e-05	0.00386705	SH2D5	-5.68622	4.90543e-05	0.0033482
NDC80	1.83893	6.34276e-05	0.00386705	KLK8	-3.57605	5.01718e-05	0.00341089
DNA2	1.79523	6.39075e-05	0.00388249	SPON2	-1.98379	5.09917e-05	0.00342585
ERCC6L	1.96901	6.4184e-05	0.00388552	PAQR7	-1.24099	5.46666e-05	0.00360097
FANCD2	1.68229	6.87579e-05	0.0041332	HMGCS2	-4.85656	5.49872e-05	0.00360097
FBXO5	1.68936	7.06541e-05	0.00423233	IGFALS	-3.48044	5.59143e-05	0.0036285
PIK3C2G	1.40654	7.41902e-05	0.00442866	CST1	-3.24697	5.64037e-05	0.00364344
POLQ	1.95154	7.6048e-05	0.00450815	GSTM3	-1.31398	5.73741e-05	0.00366579
TICRR	1.68133	7.95121e-05	0.00467347	PODXL2	-1.38941	5.76069e-05	0.00366579
MELK	1.71184	8.26568e-05	0.00483303	VTCN1	-1.91684	5.79867e-05	0.00366579
UBE2C	1.66233	8.33219e-05	0.00485534	DKK3	-1.46162	6.34064e-05	0.00386705
C18orf54	1.92854	8.54659e-05	0.00492997	PLTP	-1.36275	6.64184e-05	0.00400662
RAB39B	2.02562	9.13907e-05	0.00518446	KLHDC7A	-1.52694	7.53095e-05	0.00447987
RACGAP1	1.23928	9.26055e-05	0.00520169	UPK3B	-3.83832	7.96552e-05	0.00467347
FANCB	2.03721	9.37941e-05	0.00525124	SULF2	-1.37941	8.48968e-05	0.00492799
KIAA0101	1.57236	9.65551e-05	0.00537072	SDPR	-2.32901	8.51438e-05	0.00492799
CASC2	1.37548	9.82247e-05	0.00541262	NME4	-1.21928	8.67322e-05	0.00498623
KIF20A	1.90765	9.82562e-05	0.00541262	HYAL1	-1.21373	8.91543e-05	0.0050913
LMNB1	1.46651	0.0001014	0.00555009	ADAMTSL4	-1.67916	9.23105e-05	0.00520169
AIM1	1.06756	0.000102281	0.00558053	FGFBP1	-1.62857	9.2488e-05	0.00520169
FAM83D	1.6894	0.000102689	0.00558497	APOE	-1.5025	9.94482e-05	0.00546072
ARG2	1.99346	0.000103868	0.00561343	GATA5	-1.01036	0.000103335	0.00560231
EML5	1.14593	0.000117364	0.00626688	DDB2	-1.07674	0.000107614	0.0057976
MCM5	1.35225	0.000117422	0.00626688	PIK3AP1	-1.59203	0.000117901	0.00627292
HECTD2	1.9264	0.000118999	0.00631061	NCS1	-1.12721	0.00012363	0.00649703
RMI1	1.15257	0.000122617	0.00646361	AQP6	-2.17942	0.000135547	0.00697353
DEK	1.02766	0.000125979	0.00660023	FBLN2	-2.26116	0.000139117	0.00711449
GJA3	1.26763	0.000128854	0.00670981	ADAMTS7	-2.28631	0.000140958	0.00716942
CDCA3	1.64715	0.00013139	0.00682113	C6orf25	-2.87221	0.000141028	0.00716942
DOCK11	1.40554	0.000134284	0.00695031	WDR63	-5.12174	0.000151302	0.00757926
RTKN2	1.56384	0.000139077	0.00711449	PTGER2	-1.18172	0.000159304	0.00791072
CCDC162P	2.43231	0.000141749	0.00718477	CTXN1	-1.63475	0.000175963	0.00837121
DEPDC1	1.73386	0.000145486	0.00733077	RIN3	-1.66645	0.000180949	0.00851654
PLK4	1.67414	0.000148986	0.00748515	TLR4	-1.83052	0.000186134	0.0086519
EPB41L3	2.17592	0.000155776	0.00775803	SNHG5	-1.35854	0.00018635	0.0086519
GAS2L3	1.86539	0.000161491	0.00799616	SCARB1	-1.14079	0.000197513	0.0090962
SCN9A	2.60771	0.000164168	0.00810525	BRSK1	-2.80864	0.00019853	0.00911856
TXNDC16	1.19076	0.00016473	0.00810964	ODAM	-2.92609	0.000199462	0.00913685
BUB1B	1.62584	0.000168932	0.00827419	AHNAK2	-1.08382	0.00020689	0.00938616
DLGAP5	1.76331	0.000170098	0.0082922	PLA2G7	-2.09282	0.000206942	0.00938616
FAM64A	1.81422	0.000172076	0.00835131	DGAT2	-1.71446	0.000217402	0.00975007
DHFR	1.34414	0.000175086	0.00837121	LTB	-1.60803	0.0002182	0.00976034
SGOL1	1.87549	0.00017516	0.00837121	MAPK12	-1.14442	0.000223648	0.00984972
STIL	1.56414	0.000175646	0.00837121	CDH3	-1.06608	0.000225822	0.00991196
EXO1	1.85106	0.00017602	0.00837121	LRRC31	-2.74742	0.00022992	0.00997212
POLA1	1.1331	0.000176803	0.00837121	CALB2	-1.97872	0.000237877	0.0102395
UBR7	1.03537	0.000176884	0.00837121	HRNR	-3.93026	0.000256106	0.0108166
GAREM	1.00749	0.000183299	0.00858913	OAS2	-1.03602	0.000256148	0.0108166
KIFC1	1.70731	0.000183494	0.00858913	COL23A1	-3.97178	0.000256335	0.0108166
FAM46A	1.10114	0.000184457	0.00861066	GS1-600G8.5	-6.26582	0.000264676	0.0110812
ELOVL4	1.48323	0.000203374	0.0092912	OGDHL	-2.03165	0.000279824	0.0115498
OXCT1	1.24586	0.000211103	0.0095174	C9orf9	-1.45306	0.000280452	0.0115498
DSCC1	1.7289	0.000213577	0.0096037	C15orf52	-1.5346	0.000281477	0.0115642
PBK	1.78251	0.000220985	0.00984222	EGFL7	-1.84501	0.000287146	0.011685
TROAP	1.84976	0.00022118	0.00984222	ANKRD34A	-1.46086	0.000289496	0.011746
ZWINT	1.37041	0.000222006	0.00984972	PLEKHS1	-1.66609	0.000290702	0.011746
E2F8	1.6938	0.000223396	0.00984972	RP11-187C18.3	-4.97704	0.000295653	0.011918
MCM6	1.40682	0.000223609	0.00984972	ST3GAL4	-1.5331	0.000303185	0.0121359
SMC3	1.00484	0.000226219	0.00991196	CD24P4	-1.15499	0.000304643	0.0121659
ARNT2	1.2479	0.000227055	0.00992322	KIF26B	-1.41067	0.000324792	0.0127622
TK1	1.45184	0.000228216	0.00992335	CYGB	-4.76777	0.000412017	0.0153117
MOXD1	2.11643	0.000231578	0.0100187	CFI	-2.17412	0.000420369	0.0155882
TNRC6C	1.03433	0.000236098	0.0101885	WNK2	-1.43972	0.000425162	0.0156643
PTPRE	1.11377	0.000240651	0.0103071	AC003102.3	-1.4888	0.000436009	0.0159951
CTD-2288F12.1	3.27026	0.000250597	0.0107063	LINC00589	-1.23148	0.000472736	0.0171901
CCDC18	1.59988	0.000265194	0.0110812	FCHO1	-1.32382	0.000476351	0.0172398
ORC1	1.83952	0.000266339	0.011102	FUOM	-1.97716	0.000482308	0.0173956
MT2A	1.90834	0.000274292	0.0113781	SLC22A31	-3.31696	0.000490742	0.0175887
WEE1	1.29095	0.000283258	0.0116095	CST2	-3.48467	0.000493418	0.0176396
SPC24	2.00167	0.000284844	0.011628	NME5	-1.36037	0.000496651	0.0176396
FANCA	1.79568	0.000285066	0.011628	RP11-115J23.1	-1.45699	0.000497311	0.0176396
WDHD1	1.33525	0.00029067	0.011746	OLFM2	-3.33659	0.000514923	0.0181396
STMN1	1.0518	0.000298905	0.0120208	RNF208	-1.0848	0.000527706	0.0183471
CDC6	1.53965	0.000300264	0.0120471	IFITM1	-1.85722	0.00052828	0.0183471
ARHGAP42	1.06689	0.000305932	0.0121889	DPYSL4	-2.36973	0.000529036	0.0183471
GPR89A	1.07668	0.000319282	0.0126295	ZNF618	-1.36705	0.000531444	0.0183933
KIF14	1.85949	0.000319938	0.0126295	CHGA	-6.1482	0.000566104	0.0193197
GTSE1	1.58435	0.00033147	0.012987	CD96	-4.48893	0.000591061	0.0199429
HMGB2	1.29899	0.000332028	0.012987	BRSK2	-2.14908	0.000591348	0.0199429
BRIP1	1.77296	0.000337023	0.0131523	NMNAT2	-1.28306	0.000613659	0.0205516
RAD51D	1.21144	0.000338623	0.0131847	TGFBR3L	-1.7216	0.000615635	0.0205516
CENPJ	1.47806	0.000344491	0.0133828	TNFRSF1B	-1.58136	0.000616595	0.0205516
RAD51	1.55491	0.000349706	0.0135241	SCEL	-1.11879	0.000629363	0.0208152
NCAPH	1.63013	0.000350893	0.0135394	KB-1460A1.5	-1.81182	0.000639908	0.021042
MCM10	1.8	0.000361516	0.0138868	RELL2	-1.27132	0.000691443	0.0223506
GK	1.18426	0.000365832	0.0139898	CYP1A1	-2.31128	0.000717909	0.0229463
TTLL7	2.03661	0.000371287	0.014154	TEAD2	-1.00394	0.000727061	0.0231524
TRAIP	1.36987	0.000373609	0.0141922	PDZD7	-1.51024	0.000735869	0.0233894
WHSC1	1.02639	0.000378294	0.0143383	RP11-1220K2.2	-2.27862	0.000768183	0.0241781
MCOLN3	2.74958	0.000381022	0.0144099	RPTN	-2.77551	0.000789109	0.0245354
TLE4	1.10754	0.000394853	0.0148683	CASC10	-3.7683	0.000796288	0.0246246
MMS22L	1.31787	0.000398323	0.0149651	POU2AF1	-2.21933	0.000854802	0.0262917
CENPQ	1.19415	0.000400101	0.014999	ADRA2A	-1.79593	0.000886724	0.0270791
BLM	1.65332	0.000424832	0.0156643	C16orf89	-2.43331	0.000906067	0.0274253
CENPN	1.24076	0.0004329	0.0159151	HAGHL	-1.32578	0.000923153	0.0277952
MAD2L1	1.24457	0.000450272	0.0164479	CXCL13	-4.03192	0.000979296	0.0290667
USP37	1.06318	0.000461274	0.0168139	SCAMP5	-1.78674	0.000987982	0.0291829
RP11-303E16.2	1.69487	0.000485593	0.0174773	FBXL16	-1.39293	0.00104884	0.0306635
ZNF365	1.10649	0.000487316	0.0175025	WDR86-AS1	-1.67052	0.00106641	0.0309656
GMNN	1.04939	0.00049583	0.0176396	ANK1	-1.539	0.00113912	0.0327991
RRM1	1.30489	0.000497153	0.0176396	SLIT3	-1.33525	0.00115246	0.0330167
KIAA1524	1.61129	0.000514317	0.0181396	TMEM231	-1.00064	0.00121884	0.0344572
CHEK1	1.43012	0.000516701	0.0181396	PDZD2	-2.21736	0.00124288	0.0349065
TMPO-AS1	2.3016	0.000520962	0.0182395	FSTL3	-1.24793	0.00125727	0.035253
PLK1	1.27391	0.000521677	0.0182395	ZNF219	-1.23953	0.00135507	0.0371448
ATAD5	1.72692	0.000534344	0.0184564	GPR87	-1.15366	0.00135509	0.0371448
CDT1	1.34146	0.000544103	0.0187557	SLC38A11	-2.93093	0.00141746	0.0385458
CENPU	1.56455	0.000552741	0.0189391	PKDCC	-1.72746	0.00142227	0.0385543
EZH2	1.11108	0.000565541	0.0193197	CTF1	-1.39798	0.00143667	0.0387732
BMF	1.50345	0.000577333	0.0196637	AL162759.1	-2.46038	0.00149835	0.0402348
TFAP2A	2.34518	0.000581977	0.0197826	ASTN2	-1.15797	0.00152801	0.0408391
TMEM179	3.90735	0.000587467	0.0198903	TMPRSS5	-3.11146	0.00156714	0.0416252
DSC3	2.0531	0.000614981	0.0205516	CERCAM	-1.59991	0.00157948	0.041888
POLE2	1.68865	0.000634366	0.0209179	SLC6A12	-2.49292	0.00160872	0.0423357
FAM72A	1.82198	0.000649983	0.0213324	LINC00663	-1.50629	0.00166793	0.0435847
NEURL1B	1.42024	0.00065649	0.0214637	IL32	-1.02797	0.00173744	0.0448281
CD83	1.5161	0.000658713	0.0214954	GSTM2	-1.18175	0.00177289	0.045674
GPR115	1.70202	0.000689501	0.0223299	COL18A1	-1.09659	0.00199648	0.049731
POLE	1.17218	0.000696329	0.0224239
CPNE8	1.24174	0.000699072	0.02247
ATP8B2	1.88305	0.000704616	0.0225663
KIF18B	1.87466	0.000704704	0.0225663
FBXO43	2.35384	0.000724691	0.0231199
ASF1B	1.54887	0.000740478	0.0234923
RFC2	1.06126	0.000750026	0.0237513
ITPKA	1.6616	0.000760755	0.0240466
FAM105A	1.13963	0.000763749	0.0240968
HMGN2P46	1.91147	0.00076915	0.0241781
VGLL3	1.57052	0.000774174	0.024241
AURKB	1.48568	0.000777845	0.0242733
MTFR2	1.3648	0.000788266	0.0245354
PRSS3P2	1.56158	0.000793664	0.0246246
EPHB6	1.09326	0.000827131	0.0255323
NRGN	1.30035	0.000847352	0.0261094
MYB	1.17	0.000883837	0.0270523
FLRT2	2.41879	0.000884267	0.0270523
FANCG	1.04646	0.000893471	0.02714
UHRF1	1.5216	0.000908852	0.0274611
KIF18A	1.5385	0.000915748	0.0276208
FIGNL1	1.10243	0.000951183	0.0285889
CEP78	1.16894	0.000952862	0.0285892
EREG	1.78757	0.000955937	0.0286313
MND1	1.54367	0.000969231	0.0288279
MIS18BP1	1.09229	0.000980652	0.0290667
GPSM2	1.17316	0.000984564	0.0291322
PCLO	1.67894	0.00100282	0.0295704
BCL2A1	2.1578	0.0010125	0.0298045
BIRC5	1.54333	0.00102866	0.0301249
C5	1.33246	0.00106392	0.0309649
PHTF2	1.00581	0.00106458	0.0309649
NCAPH2	1.00829	0.00107206	0.0310771
ZEB1-AS1	1.06635	0.00107746	0.0311809
CPE	1.22659	0.00116369	0.0331719
NLGN1	1.26348	0.00116696	0.0331973
GEN1	1.22739	0.00116846	0.0331973
DTNA	1.58208	0.00119616	0.0339281
CENPK	1.36629	0.00120388	0.0340906
RFC3	1.29557	0.0012391	0.0348754
PPP4R4	1.65364	0.00123973	0.0348754
RAD54L	1.66565	0.00125947	0.0352569
CEP128	1.49216	0.00127088	0.0355184
RTTN	1.01018	0.00127824	0.0356657
MTBP	1.2583	0.001283	0.0357404
KIAA1462	1.47148	0.00131424	0.0365513
CENPA	1.47217	0.00131699	0.0365684
ARHGAP11B	1.36727	0.00131921	0.0365708
SLFN13	1.41784	0.00132855	0.0367701
C1QL2	3.37153	0.00137273	0.0375681
WNT10A	2.51855	0.00138929	0.0379003
NRIP3	1.83224	0.00142196	0.0385543
ICOSLG	1.22239	0.00143713	0.0387732
GNB4	2.42786	0.00154714	0.0411578
HPSE	1.1412	0.00158522	0.0419753
TNFRSF9	1.45244	0.00160285	0.0423113
MCM4	1.2353	0.00160797	0.0423357
XRCC2	1.43263	0.00167144	0.0435847
GALNT4	1.20425	0.0016786	0.0436384
SLC43A3	2.0021	0.00173489	0.0448281
ADCY1	2.00558	0.0017819	0.0457685
RHBDL3	2.92569	0.0017936	0.0459999
ZNF695	2.42263	0.00179828	0.0460418
PLCG2	1.19166	0.00180491	0.0460418
CNTLN	1.52887	0.00180598	0.0460418
DSN1	1.12542	0.00186317	0.0472886
KDELC2	1.0297	0.00199454	0.049731
SMC2	1.20486	0.00199714	0.049731
